# tet2 and tet3 regulate cell fate specification and differentiation events during retinal development

**DOI:** 10.1101/2024.12.06.627071

**Authors:** Shea A Heilman, Hannah C Schriever, Dennis Kostka, Kristen M Koenig, Jeffrey M Gross

## Abstract

Tet enzymes are epigenetic modifiers that impact gene expression via 5mC to 5hmC oxidation. Previous work demonstrated the requirement for Tet and 5hmC during zebrafish retinogenesis. *tet2^-/-^;tet3^-/-^*mutants possessed defects in the formation of differentiated retinal neurons, but the mechanisms underlying these defects are unknown. Here, we leveraged scRNAseq technologies to better understand cell type-specific deficits and molecular signatures underlying the *tet2^-/-^;tet3^-/-^* retinal phenotype. Our results identified defects in the *tet2^-/-^;tet3^-/-^* retinae that included delayed specification of several retinal cell types, reduced maturity across late-stage cones, expansions of immature subpopulations of horizontal and bipolar cells, and altered biases of bipolar cell subtype fates at late differentiation stages. Together, these data highlight the critical role that tet2 and tet3 play as regulators of cell fate specification and terminal differentiation events during retinal development.
