## Supplementary material for "tet2 and tet3 regulate cell fate specification and differentiation events during retinal development": Supp Table 1

### Sheet: Sheet1
cluster	cluster-specific DEGs
1	"sparcl1", "fabp11a", "pitx3", "si:dkey-16p21.8", "slc7a11", "rbm24a", "ssb", "col4a4", "slc3a2a", "foxe3", "col28a1a", "lgals2b", "FO681288.1", "col4a3", "hmx4", "gclc", "ENSDARG00000071353", "gja8b", "btf3l4", "atp1b1a", "schip1", "si:ch211-152c2.3", "prox2", "timm8a", "bccip", "gclm", "rgmb", "cbsb", "mylk5", "slc38a2", "hmx1", "atp1a1a.1", "col28a1b", "aldocb", "utrn", "pno1", "p4ha1b", "celf…
2	"foxn4", "si:ch211-137a8.4", "hes6", "otx2b", "mex3b", "zgc:153405", "hes2.2", "mybl1", "si:ch1073-153i20.4", "foxg1b", "si:dkey-108k21.10", "bhlhe22", "tbx2b", "si:dkey-108k21.21", "cdk6", "si:dkey-261m9.12", "hmga1a", "neurod4", "srrm4", "bambia", "h3f3b.1", "cadm3", "mid1ip1l", "si:ch211-113a14.12", "insm1a", "si:ch73-368j24.11", "im:7152348", "tfap2d", "CU457819.1", "zgc:173552", "si:ch73-36p…
3	"pnn", "myca", "dctpp1", "psmg3", "knop1", "lrwd1", "si:dkey-239h2.3", "col15a1b", "atp1b3b", "nop56", "npm1a", "si:dkey-102m7.3", "si:ch211-212k18.4", "si:dkeyp-55f12.3", "dnmt3bb.1", "cdca7b", "dkc1", "zgc:162025", "cdon", "uprt", "akt1s1", "cyp27c1", "wfdc1", "rdh10a", "hsp90ab1", "CABZ01113192.1", "si:ch211-214j24.10", "vbp1", "cry3a", "nol12", "acadm", "serbp1b", "tma16", "ENSDARG00000035771…
4	"si:ch211-69g19.2", "arl4aa", "aspm", "kmt5ab", "si:ch211-156j22.4", "pcdh17", "ccnb1", "cdc20", "TUBB4B", "zgc:194627", "cdc14b", "kpna2", "ccnb3", "tuba1b", "plk1", "kif11", "g2e3", "hmmr", "ube2c", "aurka", "mad2l1", "tacc3", "nusap1", "cep55l", "tpx2", "top1l", "fzr1a", "tubb4b", "bub1bb", "prc1a", "mycla", "parpbp", "bub1ba", "spdl1", "ckap5", "kif20a", "pif1", "si:ch211-244o22.2", "ttk", "u…
5	"baz2ba", "msi1", "smox", "usp54a", "otx5", "znf516", "ppp1r14c", "slco5a1a", "prdm1b", "enc1", "pik3r3b", "dll4", "serp2", "btg1", "draxin", "zgc:101100", "tmem178b"
6	"pnpla6", "ccnd1", "rasal2", "tcf7l1b", "nr2e1", "ctnnd2b", "dld", "ascl1a", "ncalda", "tox3", "igfbp1a", "nfil3-5", "jtb", "sox2", "elovl6", "vgll4b", "zgc:92107", "si:dkey-108k21.11", "her12", "efnb3a", "si:ch211-214c7.4", "fgf8a", "bida", "scarb2a", "pax2a", "ephb2a", "igfbp3", "si:dkeyp-26a9.2", "nkap", "igf1rb", "sox9b", "zgc:173552", "zgc:112234", "CU457819.3", "kirrel3l", "smim7", "zgc:171…
7	"cdca7a", "mcm5", "mcm3", "mcm2", "mcm6", "casp8ap2", "mcm4", "orc6", "si:dkey-67c22.2", "cdt1", "cbx5", "gmnn", "fbxl3a", "si:ch211-160f23.5", "si:ch211-156b7.4", "phf20b", "e2f3", "hells", "u2af2b", "ddx23", "smarcad1a", "hmgb2b", "phf5a", "uhrf1", "cdk2", "snrpd3l", "ubtf", "yeats4", "rbm4.2", "si:ch211-198a12.6"
8	"tma7", "nme2b.1", "snrpf", "ran", "snrpe", "ybx1", "cct2", "eef1b2", "TXN", "snrpd2", "hmgn7", "tuba8l4", "hnrnpabb", "snrpg", "sub1a", "cyt1l", "snrpd1", "ndufa4l", "snrpb", "ranbp1", "psma1"
9	"zgc:158463", "rps27.1", "rpl24", "rps21", "rps29", "rps26", "rpl39", "ENSDARG00000115271", "faua", "tpt1", "rplp2", "rpl38", "rpl37", "rpsa", "rplp0", "rpl8", "rpl35", "RPS17", "rack1", "rps28", "rpl31", "rpl21", "rps23", "rps26l", "rplp1", "rpl7a", "eef1a1l1", "rplp2l", "rps7", "rpl28", "rpl36a", "rps10", "rpl13a", "rps25", "rpl19", "rpl7", "rps8a", "rpl29", "rps12", "rps27a", "rpl36", "rps24",…
10	"onecutl", "rem1", "tfap2b", "pcbp3", "prkar2ab", "si:ch211-56a11.2", "pde6gb", "dalrd3", "prdm13", "ENSDARG00000076310", "gng13b", "tfap2a", "prr18", "onecut1", "onecut2", "tnr", "stx1b", "si:ch211-153l6.6", "lsm6", "gria3a", "btbd17a", "ndrg4", "hmx3a", "plekhg4", "gng3", "gapdhs", "prox3", "golga7ba", "esrrd", "pde4ba", "adarb1b", "mab21l3", "them4", "sox4a", "zeb2a", "cdh6", "abhd6b", "pigq",…
11	"zswim5", "si:ch211-139d20.3", "ptf1a", "samsn1a", "hunk", "asmt2"
12	"pcna", "e2f7", "fen1", "rfc3", "e2f8", "lig1", "pclaf", "rpa2", "ccne2", "rfc4", "asf1ba", "rrm1", "rpa3", "rnaseh2a", "dlgap4a", "esco2", "dut", "tipin", "tyms", "dscc1", "atad2", "sumo3b", "dnajc9", "chaf1b", "fam53b", "pole4", "hpf1", "rpa1", "exo1", "wdhd1", "chaf1a", "dhfr", "gins1", "atf4a", "phf6", "asf1bb", "supt16h", "rfc2", "rfc5", "mybl2b", "recql4", "pola2", "cirbpa", "adssl", "prim2…
13	"h1-10"
14	"anp32e", "ly6pge", "prdm1a", "RASSF5", "gngt2a", "syt5b", "dscamb", "zgc:109965", "arl3l1", "rxrgb", "arhgap20", "kif19", "hmga1b", "stxbp1b", "zgc:112294", "tmx3a", "atp2b1b", "arl6", "ndrg1a", "afdna", "samd7", "opn6a", "STX3", "atp1b2b", "rcvrna", "nr2e3", "rcvrn2", "tmem237b", "rab34a", "tjp1b", "si:dkey-220f10.4", "rpgrb", "cpe", "atpv0e2", "ccdc50", "sall1a", "bbs7", "aplnrb", "selenot1a",…
15	"mycn", "rx2", "orc3", "C8H9orf64", "anapc4", "rbmx2", "prmt5", "eif4h", "nup43", "egln1b", "bola3", "znf106a", "orc2", "elovl2", "chek2", "ube2t", "palb2", "nup37", "oxct1a", "prkdc", "cdk11b", "si:ch73-37h15.2", "rad50", "pa2g4b", "anapc5", "eri1", "ruvbl1", "prpf4", "si:dkey-93h22.8", "kin", "phf3", "commd9", "xrcc5", "xrcc6", "polr2h", "zfp36l1a", "sfrp1a", "dnmt3bb.3", "exosc6", "atl2", "mcp…
16	"pmp22a", "tpm4a", "mfap2", "col5a1", "sparc", "lsp1a", "fkbp9", "col1a2", "bhmt", "ptbp1b", "col1a1a", "cdh11", "rarga", "lhfpl2a", "si:dkey-261h17.1", "ptk7a", "six1a", "nid1b", "postnb", "tgfbi", "krt18a.1", "col2a1b", "pdgfra", "twist1a", "bzw1b", "col11a1b", "tmem176", "tmem119b", "fstl1b", "foxc1a", "flna", "colec12", "cnn3a", "eya1", "six1b", "fkbp7", "fibina", "dcn", "cxcl18b", "rbp5", "c…
17	"nova2", "pbx4", "hmgb3a", "AL935186.10", "sox11a", "si:ch73-386h18.1", "h3f3d", "si:dkey-42i9.4", "hnrnpaba", "rcc2", "hmgn6", "sox3", "mbd3b", "pou3f3b", "nrarpb", "tspan3a", "tnrc6a", "si:ch73-46j18.5", "tardbp", "kdm6ba", "fam168a", "chd4a", "lrrn1", "si:dkey-56m19.5", "akirin1", "her15.2", "srgap3", "marcksl1a", "abhd6a", "fgfbp3", "jpt1b", "apex1", "fkbp1aa", "si:ch211-222l21.1", "mkrn1", "…
18	"gch2", "CABZ01021592.1", "si:dkey-251i10.2", "slc22a7a", "uraha", "gstp1", "akr1b1.1", "aox5", "paics", "cyb5a", "glulb", "mdh1aa", "bscl2l", "rtn1b", "tspan36", "pts", "tmem130", "slc2a11b", "prdx1", "impdh1b", "gmps", "phyhd1", "pfas", "zgc:110339", "rbp4l", "aldob", "bco1", "cax1", "TMEM19", "plin6", "pfn1", "si:dkey-21a6.5", "slc2a15a", "si:ch211-194k22.8", "pfn2", "slc2a15b", "cx30.3", "pax…
19	"atoh7", "zgc:158291", "rbpms2b", "cxcr4b", "cdkn1cb", "ebf2", "myt1a", "ank2b", "elavl3", "hey1", "btbd6b", "gpm6ab", "scrt2", "klf7b", "dag1", "six3a", "pak1", "nhlh2", "mab21l1", "barhl1a", "irx1a", "nrn1a", "rab5ab", "si:dkey-51a16.9", "alcama", "pax6a", "carmil2", "stmn2b", "gpm6aa", "ccdc88c", "eml1", "si:dkey-280e21.3", "si:dkey-28b4.7", "scml2", "cirbpb", "rtn1a", "kazna", "mpp2a", "thsd7…
20	"cldn5b", "crabp1a", "acbd7", "ckbb", "si:dkey-238o13.4", "lfng", "fabp7a", "ttyh3b", "cd82a", "tjp2b", "dnmbp", "olig2", "zgc:165604", "efhd1", "rlbp1a", "map1aa", "jam3a", "ccdc85ca", "notch3", "emilin1a", "serinc4", "gpr37a", "lmo2", "cux1a", "si:ch73-215f7.1", "nfia", "her4.2", "gas1b", "her8a", "rasgrp3", "ptprdb", "plekhg7", "ucp1", "hsd11b2", "cadm4", "vim", "slc1a2b", "CABZ01076275.1", "d…
21	"her2", "metrn", "chac1", "id1", "atp1a1b", "cebpg", "nedd9", "lrig1", "dbf4", "ZFP36L1", "fosab", "ranbp3b", "atf4b", "gatad2ab", "si:ch211-269k10.2", "cbx2", "adnpa", "nsd2", "mast2", "atp1b4", "fezf2", "nucks1b", "si:ch211-113a14.11", "dennd2b", "ptbp1a", "cldn5a", "chl1a", "puf60a", "igf2bp1", "fam167ab", "cachd1", "sept12", "rfx2", "sox19b", "smo", "si:dkey-244a7.1", "zic6", "gulp1b", "hcfc1…
