## Supplementary material for "tet2 and tet3 regulate cell fate specification and differentiation events during retinal development": Supp Table 3

### Sheet: 36
cell type	logFC	p_value	FDR	F	ctrl	dmut
glia	-1.61312	0.264788	0.909079	1.85926	0.563253	1.47312
RGC	-0.193708	0.821166	0.909079	0.0606359	5.28292	6.04553
amacrine	-0.108446	0.903611	0.909079	0.017285	2.1559	2.3436
progenitors	0.031725	0.909079	0.909079	0.0153665	91.7972	90.0612

### Sheet: 48
cell type	logFC	p_value	FDR	F	ctrl	dmut
BC_early	5.17091	0.00172223	0.0103334	24.3683	16.1817	0.562107
amacrine	1.65424	0.0412403	0.123721	6.2518	20.8763	6.97745
horizontal	1.56752	0.187643	0.375286	2.13562	1.28574	0.568217
RGC	-0.746661	0.33812	0.416606	1.05822	6.41177	8.95094
progenitors	-0.653468	0.347172	0.416606	1.01658	51.0066	80.2713
PRP	0.478075	0.548484	0.548484	0.397666	3.21435	2.65168

### Sheet: 72
cell type	logFC	p_value	FDR	F	ctrl	dmut
cones	1.88186	8.48346e-05	0.000717214	23.0756	8.28549	2.23056
glia	2.08351	0.000130403	0.000717214	21.411	1.37365	0.334243
horizontal	-1.56309	0.000749692	0.00207574	15.2935	1.27189	3.66985
BC_OFF	1.48912	0.000754814	0.00207574	15.2716	15.2191	5.45703
progenitors	-0.679606	0.0815118	0.179326	3.33293	13.8237	22.1351
rods	0.651618	0.118581	0.197706	2.63794	1.90421	1.19372
BC_early	-0.592487	0.125813	0.197706	2.5322	12.232	18.397
PRP	-0.572324	0.145888	0.200596	2.27281	3.89563	5.56617
BC_ON	0.289096	0.443099	0.522217	0.610034	25.3289	20.9686
RGC	-0.277702	0.474742	0.522217	0.528891	3.20517	4.02456
amacrine	-0.220002	0.55952	0.55952	0.351123	13.4603	16.0232

### Sheet: 120
cell type	logFC	p_value	FDR	F	ctrl	dmut
BC_ON	-0.543106	0.0127147	0.0980924	12.1315	29.0093	42.5771
cones	0.820591	0.017835	0.0980924	10.5548	7.51866	4.32082
amacrine	0.522486	0.0324057	0.118821	7.59665	15.2004	10.4848
RGC	0.895818	0.111963	0.261785	3.51135	8.99341	4.69147
BC_early	-0.648675	0.128856	0.261785	3.1362	3.18139	5.12221
glia	0.267679	0.142792	0.261785	2.82701	3.41691	2.8082
BC_OFF	0.15845	0.341984	0.537403	1.06119	20.1464	18.1381
progenitors	0.284951	0.452209	0.621788	0.649393	6.21422	5.01202
horizontal	-0.093314	0.60447	0.711648	0.298021	4.5112	4.87178
PRP	-0.208411	0.646952	0.711648	0.23314	1.22835	1.40243
rods	-0.0303008	0.966994	0.966994	0.00186649	0.579752	0.57099
