## Supplementary material for "tet2 and tet3 regulate cell fate specification and differentiation events during retinal development": Supp Table 6

### Sheet: Sheet1
cluster	significant_genes
1	"calm1b", "ENSDARG00000100722", "nyx", "pcp4l1", "cux1a", "grm6b", "slc24a3", "gpr179", "ncaldb", "qkia", "cntn3a.1", "ENSDARG00000097572", "fhod3a", "zgc:153409", "atp1b2a", "tbx2a", "mgat4a", "eno3", "clstn3", "rcan3", "gjd2b", "gpc6a", "pdcd4b", "slc4a10b", "fgd4a", "ptprt", "myca", "ghrhra", "ENSDARG00000068179", "hs3st3l", "tmem178b", "mgat4b", "tmem255a", "tcf12", "gabrb3", "tpm1"
2	"si:dkey-195m11.8", "stmn1b", "zeb2a", "col14a1a", "fer", "sncgb", "ppdpfa", "sall1a", "dscama", "clstn2b", "flrt1b", "gsg1l", "cnksr2b", "nrip1b", "si:ch73-233f7.1", "appa", "glra3", "cxcl14", "usp25", "foxg1b", "grik1b", "ENSDARG00000059587", "rprm3", "grin1b", "rasd4", "coro2bb", "arhgap12a", "tafa3b", "anp32e", "cox4i2", "nr2f1a", "camk2d2", "camk1b", "atp6v1g1", "gngt2b", "irs2a", "scn3b", "…
3	"rs1a", "gnai2b", "cgnl1", "gabrz", "tpi1b", "pole4", "fat1a", "zgc:113162", "lrrtm2", "cdkl5", "sstr2a", "slc4a4b", "rgs20", "ENSDARG00000105441", "LOC100001114", "tuba5", "brinp1", "si:ch211-13f8.1", "vash2", "mcl1b", "htr7c", "phactr3b", "rxfp2a", "cdc42ep5", "tub", "map1b", "src", "pcdh11", "pcdh20", "gapdhs", "iqce", "rtn4a", "ENSDARG00000003803", "cabp2b", "lin52", "dlg1b", "LOC563933", "ra…
4	"nme2a", "lactbl1a", "gnb5b", "nptx1l", "zgc:77784", "rgs11", "sox5", "hs3st4", "tln1", "auts2b", "adgrb3", "arhgef7a", "ENSDARG00000115903", "tmem266", "gabrr2a", "iscub", "galnt2", "npdc1a", "myo18aa", "vps13c", "mfap3l", "rps6ka1", "ENSDARG00000093374", "plekhd1", "cpe", "adamts5", "snap25b", "ampd3a", "gnao1b", "syt11a", "ttyh2l"
5	"glula", "pcp4a", "nxph2b", "rx3", "fam163ab", "ppdpfb", "st8sia5", "atp6ap1lb", "zgc:112332", "lman1", "acsl1a", "ptprua", "jam3a", "ebf1a", "rcan1a", "rgs4", "h3f3b.1", "rasgef1ba"
6	"efhd1", "nxph1", "cdh5", "mab21l1", "dap1b", "calb2a", "ptprub", "efna1b", "sagb", "sdk1b", "fstl5", "atp6v0cb", "nsmfb", "mdh1aa", "tob1a", "kcnd3", "si:ch211-191i18.4", "rims4", "cdkn1cb", "olfm1b", "bcl11ba", "sv2bb", "atcaya", "raraa", "sesn3", "rftn2", "fgf12a", "six3a", "sypa", "sebox", "slc38a3a", "celf4", "syt5b", "pithd1"
7	"gpm6aa", "rpl19", "ppiaa", "hsp90ab1", "marcksl1b", "uba52", "hmgn6", "rpl31", "rpl37", "rps19", "ubc", "rps10", "rpl28", "cirbpb", "rpl30", "tpt1", "rps26", "rpl21", "cspg5b", "rps27a", "rpl32", "rpl14", "rps21", "rpl8", "rps27.1", "rps16", "rack1", "scrt2", "rpl24", "zgc:171772", "rpl22", "rpl18a", "rps3", "ddah2", "rps13", "nme2b.1", "rpl36", "rps12", "rplp2", "rpl34", "rpl13", "hnrnpaba", "a…
8	"cabp5b", "myripb", "sept7a", "ncs1a", "rtn4r", "slc12a5b", "LOC100333163", "si:dkey-27i16.2", "tspan13b", "si:ch211-195b13.1", "ptprsa", "slc25a55a", "atp2b2", "ptprk", "LOC100334297", "tenm3", "nfia", "lrrc38b", "ano3", "abcc8b", "acsbg2", "tmem59l", "ip6k2a", "sphkap", "calb1", "tubb4bl", "eef1da", "lrit1a", "strbp", "si:dkey-1d7.3", "cst3", "st13", "scn1ba", "zgc:194659", "mmut", "h1-0", "mct…
9	"si:ch211-232m10.6", "mmp17b", "sgip1a", "ENSDARG00000102443", "osbpl10b", "dipk2aa", "igsf21b", "sall3a", "si:ch211-63p21.1", "slc24a2", "nrn1la", "kcnb2b", "kcnv2a", "neto2b", "si:dkeyp-14d3.1", "rasd2", "kcnd2", "zgc:103625", "slc4a10a", "lrp8", "tmem200b", "si:dkeyp-9d4.3", "zeb2b", "abhd2a", "stxbp1a", "fam107b", "st6gal2a", "sult4a1", "smim18", "dhrs3a", "atp1b2b", "etv5a", "nfasca", "iqsec…
10	"rbp3", "pde6gb", "neurod1", "ENSDARG00000078210", "lmo4b", "six3b", "slc24a4a", "cep290", "znf536", "ptprea", "sec62", "si:dkey-56f14.7", "igsf9ba", "bhlhe22", "nell2b", "ank2a", "tmtc1", "pbx3b", "LOC561083", "pcdh17", "serinc4", "drd4a", "syne1a", "fbxw7", "frmpd4", "doc2d", "dtnbp1b", "fgf13a", "kif5bb", "ppp1r18", "vsx2", "fgfbp1a", "ndel1b", "sorcs3b", "roraa", "gnai1", "lrpap1", "cerkl", "…
11	"cdh6", "ndrg2", "calb2b", "zgc:55733", "dab2ipa", "stx1b", "vsnl1a", "guk1b", "zbtb20", "gpc1b", "gphnb", "pcdh10b", "snx8b", "si:ch73-1a9.3", "map1aa", "ano5b", "tanc1a", "tmeff2a", "grm1b", "anxa6", "ndrg3a", "arhgap20", "raph1a", "gnaz", "LOC100006777", "kcnma1a", "ptpn13", "ank2b", "plpp3", "evla", "nsfa", "galnt18b", "myo9ab", "trpm1b", "ttc39c", "dyrk3", "cadpsa", "ca10b", "insm1a", "ptprf…
12	"tbx3a", "LOC792447", "afp4", "clu", "mylkb", "rergla", "tafa3a", "large2", "nrxn2a", "slc4a4a", "glrba", "pcdh7b", "gas7a", "zfhx4", "nat16", "elfn1b", "unc5db", "plekha5", "fbxo25", "pde4ba", "ftr82", "hpcal4", "ak1", "bcl6aa", "cahz", "pcdh7a", "igdcc4", "map1ab", "cacna2d2a", "si:dkey-177p2.6", "tuba1c", "ckmt1", "mgat1b", "gng3", "foxo3a", "hmx4", "nln", "fryb", "fam78ba", "ppp2r2cb", "abcc1…
13	"nsg2", "anos1a", "dab1b", "tuba1a", "ccng2", "cspg5a", "isl1a", "jagn1a", "ndrg4", "hmgb2a", "daam1a", "gng13b", "kdm6ba", "prr18", "pnrc2", "trim3a", "apof", "tnika", "tubb4b", "hmgn2", "cdk5r2a", "nfil3-5", "susd6", "tubb2b", "ENSDARG00000077582", "map4k6", "frmd4ba", "robo3", "ptmab", "pcnt", "si:ch211-196c10.13", "chd4b", "gpr27", "abca1a", "LOC556735", "gak", "ankrd12", "rsrp1", "tcf3b", "o…
14	"sh3bgrl2", "hs6st1b", "lypd6", "pvalb9", "dmbx1a", "ywhaqa", "zgc:63972", "celsr1b", "camk1db", "pclob", "add3a", "tmsb4x", "pcdh1b", "bambia", "tafa1a", "sema6d", "acbd7", "rasgrf2b", "ankrd6a", "zbtb10", "gabra4", "si:dkey-91m11.5", "rasal2", "mpp4a", "rnf24", "mfsd2b", "fzd3a", "atp6ap1la", "arhgef25b", "efna1a"
15	"nrgna", "calm1a", "atp2b4", "uts1", "rdh10a", "smox", "ankrd9", "tspan18a", "zgc:122979", "pax6a", "gnao1a", "zgc:153157", "id2a", "chtf18", "cd82a", "dacha", "sez6a", "cetn4", "rgs8", "rlbp1b", "tkta", "pvalb8", "ca10a", "fndc10", "dhrsx", "trpm1a", "sh3bp5la", "scg2b", "msna", "fosab", "ptprna", "fkbp16", "si:ch73-256g18.2", "plekhg5b", "sncga", "mt2", "ENSDARG00000045898", "grifin", "btbd6a",…
16	"syt5a", "irx3a", "COX2", "myo1d", "lrrc4.1", "COX3", "mpv17l", "whrna", "COX1", "grik1a", "snap25a", "irx5a", "ntng1a", "LOC571043", "si:ch211-151p13.8", "egfra", "spock3", "LOC100332721", "cdk5r2b", "si:ch73-383l1.1", "ND4", "atp5mj", "CYTB", "irx6a", "dpp7", "ATP6", "sccpdhb", "si:dkey-16p21.8", "hk1", "ND2", "ND1", "atp5if1b", "atp5mc3b", "cox5ba", "ND3", "uqcrb", "kcnb2a", "sv2ba", "ND5", "m…
17	"fxyd6l", "myripa", "slitrk4", "tox", "lrrtm1", "ndst1b", "ext1a", "pcdh9", "prkcaa", "cyth1b", "fndc4b", "twf1b", "dpp6b", "flrt3", "fibcd1b", "anp32a", "brinp3b"
18	"atf3", "jun", "ddit3", "stmn4l", "tfe3a", "npm1a", "ptp4a1", "mych", "cbx7a", "xbp1", "mknk2b", "eif3jb", "atf4b", "tcima", "ncl", "tppp2", "chac1", "gtpbp1", "nop58", "abcf1", "nop56", "ywhag1", "creb3l3l", "atf5b", "chmp4ba", "btg3", "eif2s2", "ddx18", "hspa9", "gadd45ba", "tars1", "hspe1", "nop2", "ddx21", "bud31", "nop10", "dusp2", "eif2ak3", "bysl", "phf20b", "ddx27", "cebpg", "lepr", "gadd…
