## Supplementary material for "tet2 and tet3 regulate cell fate specification and differentiation events during retinal development": Supp Table 8

### Sheet: Sheet1
cluster	significant_genes
1	"aqp8a.1", "syt1a", "zgc:92140", "ptn", "iffo1b", "si:dkey-10f21.4", "ppp3r1b", "trim13", "pros1", "rgs9a", "glula", "ric8a", "nlgn4xa", "adcy6b", "doc2d", "olfm3a", "asap1b", "chrm4a", "rhbdf1a", "ccser2a", "hmgn7", "gnai1", "ccdc28b", "hpcal4", "btbd17b", "ENSDARG00000095451", "arl4d", "taok1a", "zgc:165573", "ntrk3a", "prkg2", "brinp1", "LOC561083", "dab2ipb", "ppap2d", "ip6k2b", "camk1ga", "s…
2	"barhl2", "calm1a", "lhx1a", "cdkn1ca", "ccdc88c", "slc16a9b", "apln", "ywhag1", "abat", "apba1a", "thsd7aa", "zgc:92275", "snap25b", "ptprub", "slc6a1b", "bcar1", "ptprfb", "ENSDARG00000095152", "tmtc1", "pcp4a", "adipor2", "ramp1", "gstr", "lmo4b", "fat1a", "ENSDARG00000034555", "arhgap46a", "fut8a", "plekha5", "ctsla", "ndel1a", "nell2b", "zgc:165604", "epas1b", "tncb", "prdx1", "ptprsa", "ple…
3	"pou6f2", "ier2a", "ENSDARG00000097572", "btbd6a", "sstr1a", "ier2b", "abhd10b", "LOC100333163", "fosab", "lrfn4a", "si:dkey-178e17.1", "sorcs3b", "ndrg3a", "erbb2", "ptprt", "ets2", "mcl1a", "ube2e3", "rap1gapa", "bean1", "fbrsl1", "hsp70.1", "lrrtm2", "tuba5", "ier5", "egr4", "uxs1", "auts2a", "syt13", "b3gat2", "six3a", "hsp70.3", "ppm1e", "lrrtm1", "ncam1b", "egr1", "btbd6b", "LOC100332329", …
4	"gad1b", "hif1ab", "net1", "mdka", "si:ch211-276i12.4", "slc6a1l", "gja10b", "oxr1b", "inka1b", "sik1", "arg2", "ppp2r5a", "appb", "hhatla", "atp2b3b", "crema", "scn1laa", "fez1", "robo3", "ENSDARG00000079634", "rskrb", "rnf34b", "stxbp5a", "ENSDARG00000101795", "cacnb2a", "si:dkey-283b1.7", "atp1a3a", "htr4", "plk2b", "si:dkey-1h6.8", "tulp3", "si:dkey-87k14.1", "tp53bp2b", "zranb3", "syngr3b", …
5	"pde6gb", "rpl19", "rem1", "uba52", "ppiab", "cotl1", "eif3ea", "rpl28", "rps23", "dbi", "rpl24", "actb1", "rps10", "naca", "rpl37", "zgc:171772", "rpl17", "rpl35a", "rps19", "rpl32", "eif2s3", "cirbpb", "rpl36", "rps26", "nfil3-5", "rpl31", "rpl13", "rpl10a", "faua", "rpl18a", "rpl13a", "rps25", "ppp1r14c", "marcksb", "rpl22l1", "rps14", "rps5", "rps27.1", "tpt1", "rplp2", "rpl36a", "rpl14", "rp…
6	"tmem132e", "h1-10", "olfm1b", "gapdh", "atp6ap1la", "smad1", "hmx3a", "tmem200a", "chrm2a", "whrna", "tpm1", "myo1cb", "pcdh7a", "eml2", "opn9", "tmem275a", "phldb1a", "LOC100332191", "ralgapa2", "gphnb", "thsd7ba", "limch1b", "qdpra", "raraa", "pde3a", "wu:fa19b12", "il1rapl2", "ENSDARG00000090120", "cd63", "phactr2", "nrg2b", "kpna4", "cd36", "foxj3"
7	"shisa7b", "cd9a", "rgcc", "prdm12b", "rassf4a", "sall3b", "zgc:165481", "LOC100006777", "pdlim5a", "vtnb", "tns1b", "cspg4bb", "iglon5", "shdb", "cpne7", "tmsb1", "si:dkey-238c7.16", "nmu", "edil3a", "galnt14", "esama", "siah2l", "soga1", "rhov", "six3b", "cacng5a", "arhgef18b", "calcr", "epha5", "b4galnt4a", "camk2n2", "opn4.1", "zmp:0000000991", "ano3", "sept4a", "znf385b", "cks2", "vsnl1a", "…
